# Spatial Transcriptomics Arena (STAr): an Integrated Platform for Spatial Transcriptomics Methodology Research

**DOI:** 10.1101/2023.03.10.532127

**Authors:** Xi Jiang, Danni Luo, Esteban Fernández, Jie Yang, Huimin Li, Kevin W. Jin, Yuanchun Zhan, Bo Yao, Suhana Bedi, Guanghua Xiao, Xiaowei Zhan, Qiwei Li, Yang Xie

## Abstract

The emerging field of spatially resolved transcriptomics (SRT) has revolutionized biomedical research. SRT quantifies expression levels at different spatial locations, providing a new and powerful tool to interrogate novel biological insights. An essential question in the analysis of SRT data is to identify spatially variable (SV) genes; the expression levels of such genes have spatial variation across different tissues. SV genes usually play an important role in underlying biological mechanisms and tissue heterogeneity. Currently, several computational methods have been developed to detect such genes; however, there is a lack of unbiased assessment of these approaches to guide researchers in selecting the appropriate methods for their specific biomedical applications. In addition, it is difficult for researchers to implement different existing methods for either biological study or methodology development.

Furthermore, currently available public SRT datasets are scattered across different websites and preprocessed in different ways, posing additional obstacles for quantitative researchers developing computational methods for SRT data analysis. To address these challenges, we designed Spatial Transcriptomics Arena (STAr), an open platform comprising 193 curated datasets from seven technologies, seven statistical methods, and analysis results. This resource allows users to retrieve high-quality datasets, apply or develop spatial gene detection methods, as well as browse and compare spatial gene analysis results. It also enables researchers to comprehensively evaluate SRT methodology research in both simulated and real datasets. Altogether, STAr is an integrated research resource intended to promote reproducible research and accelerate rigorous methodology development, which can eventually lead to an improved understanding of biological processes and diseases. STAr can be accessed at https://lce.biohpc.swmed.edu/star/.
