## Supplementary table 1 for "Spatial Transcriptomics Arena (STAr): an Integrated Platform for Spatial Transcriptomics Methodology Research"

### Sheet: Sheet1
Name	Source	Techinique	Resolution	# of datasets	# of locations	# of genes	Proportion of zeros	# of covariate
Mouse hypothalamus	Moffitt et al. (2018)	MERFISH	Single molecule	36 replicates	10,291 - 73,655 cells	161	59% - 68%	3
Mouse hippocampus (seqFISH)	Shah et al. (2016)	seqFISH	Single molecule	21 fields	97 - 362 cells	249	1% - 18%	0
Mouse subventricular zone	Eng et al. (2019)	seqFISH+	Single molecule	7 fields	90 - 281 cells	10000	59% - 92%	1
Mouse olfactory bulb (seqFISH)	Eng et al. (2019)	seqFISH+	Single molecule	7 fields	191 - 346 cells	10000	89% - 94%	0
Mouse olfactory bulb (ST)	Stahl et al. (2016)	ST	Spot (100 μm)	12 replicates	231 - 282 spots	15,284 -16,675	89% - 90%	0
Human breast cancer (ST)	Stahl et al. (2016)	ST	Spot (100 μm)	4 layers	251 - 264spots	14,789 -14,929	60% - 79%	0
Human prostate cancer	Berglund et al. (2018)	ST	Spot (100 μm)	12 sections	300 - 688 spots	14,103 -19,366	83% - 98%	0
Human melanoma	Thrane et al. (2018)	ST	Spot (100 μm)	2 replicates	213 - 384 spots	14,408 -16,831	77% - 90%	0
Human heart	Asp et al. (2017)	ST	Spot (100 μm)	10 replicates	LV:52 - 107 RAA:282 - 534 spots	8,796 - 14,995	88% - 95%	0
Human brain	10x Visium	ST	Spot (55 μm)	2 replicates	4,910 - 4,972 spots	36601	92% - 93%	0
Human breast cancer FFPE	10x Visium	ST	Spot (55 μm)	1 replicate	2,518 spots	17943	0.73	0
Human breast cancer	10x Visium	ST	Spot (55 μm)	2 replicates	3,798 - 3,987 spots	36601	0.85	0
Human breast cancer whole transcriptome	10x Visium	ST	Spot (55 μm)	1 replicate	4,325 spots	36601	0.9007	0
Human cerebellum	10x Visium	ST	Spot (55 μm)	1 replicate	4,992 spots	36601	0.922	0
Human colorectal cancer	10x Visium	ST	Spot (55 μm)	1 replicate	3,138 spots	36601	0.903	0
Human dorsolateral prefrontal cortex	10x Visium	ST	Spot (55 μm)	12 replicates	3,460 - 4,789 spots	33538	92% - 96%	0
Human gliblastoma	10x Visium	ST	Spot (55 μm)	1 replicate	3,468 spots	36601	0.88	0
Human heart	10x Visium	ST	Spot (55 μm)	1 replicate	4,247 spots	36601	0.9472	0
Human invasive ductal carcinoma	10x Visium	ST	Spot (55 μm)	1 replicate	4,727 spots	36601	0.9188	0
Human lymph node	10x Visium	ST	Spot (55 μm)	1 replicate	4,035 spots	36601	0.8394	0
Human normal prostate FFPE	10x Visium	ST	Spot (55 μm)	1 replicate	2,543 spots	17943	0.8394	0
Human prostate cancer FFPE	10x Visium	ST	Spot (55 μm)	1 replicate	3,493 spots	36601	0.9042	0
Human ovarian cancer	10x Visium	ST	Spot (55 μm)	1 replicate	4,371 spots	17943	0.7361	0
Human spinal cord	10x Visium	ST	Spot (55 μm)	1 replicate	2,812 spots	36601	0.937	0
Mouse brain	10x Visium	ST	Spot (55 μm)	1 replicate	2,702 spots	32285	0.8162	0
Mouse brain coronal	10x Visium	ST	Spot (55 μm)	2 replicates	2,807 - 2,903 spots	32285	86% - 87%	0
Mouse brain serial	10x Visium	ST	Spot (55 μm)	4 sections	2,695 - 3,355 spots	32285	82% - 86%	0
Mouse kidney	10x Visium	ST	Spot (55 μm)	1 replicate	1,438 spots	32285	0.8055	0
Medical prefrontal cortex	Wang et al. (2018)	STARmap	Single molecule	4 replicates	1,127 - 1,380 cells	166	70% - 80%	0
Primary visual cortex with 160 genes	Wang et al. (2018)	STARmap	Single molecule	4 replicates	931 - 1,167 cells	160	65% - 76%	0
Primary visual cortex with 1020 genes	Wang et al. (2018)	STARmap	Single molecule	2 replicates	973 - 1,549 cells	1020	72% - 79%	0
Human breast cancer (HDST)	Vickovic et al. (2019)	HDST	Spot (2 μm)	3 replicates	130,996 - 178,800 spots	19,068 - 22,732	99.98% - 99.99%	0
Mouse olfactory bulb (HDST)	Vickovic et al. (2019)	HDST	Spot (2 μm)	3 replicates	118,551 - 181,367 spots	16,174 - 19,950	99.96% - 99.98%	0
Human primary pancreatic cancer	Moncada et al. (2020)	Other	Single molecule	10 replicates	224 - 460 cells	5,758 - 19,738	91% - 98%	0
Mouse E12.5 embryo	Stickels et al. (2021)	Slide-seqV2	Single molecule	5 replicates	23,055 - 56,047 cells	19,600 - 46,473	98% - 99.7%	0
Mouse E15 brain	Stickels et al. (2021)	Slide-seqV2	Single molecule	2 replicates	20,143 - 33,611 cells	19,653 - 22,683	0.99	0
Mouse hippocampus (Slide-seqV2)	Stickels et al. (2021)	Slide-seqV2	Single molecule	2 replicates	34,199 - 53,208 cells	22,457 - 23,264	0.98	0
Mouse olfactory bulb (Slide-seqV2)	Stickels et al. (2021)	Slide-seqV2	Single molecule	1 replicate	21724	21220	0.98	0
Mouse somatosensory cortex	Stickels et al. (2021)	Slide-seqV2	Single molecule	1 replicate	42550	22542	0.9847	0
